# Transcriptomic signatures of mouse ovarian aging and estropausal transition at single cell resolution

**DOI:** 10.1101/2024.08.12.607592

**Authors:** Xifan Wang, Jiping Yang, Chen Jin, Xizhe Wang, Daniela Contreras, Melody Devos, Yousin Suh

**Affiliations:** Department of Obstetrics and Gynecology, Columbia University, New York, NY10032, USA

## Abstract

Female reproductive aging affects fertility and overall health. Functional decline in mouse ovary during reproductive aging is accompanied by estrous cycle prolongation and cessation. However, the molecular mechanism underlying reproductive aging concomitant with such cycle changes remains unclear. Using single-cell transcriptomics, we characterized aging signatures in mouse ovaries across the reproductive lifespan ranging from reproductively young (regular cycle) through peri-estropause (regular vs. irregular cycles) to post-estropause age (acyclic). Reproductive aging significantly remodeled cell compositions and increased transcriptional heterogeneity, with more pronounced changes post-estropause, exhibiting coordinated alterations across cell types in the ovary. Genes undergoing monotonic changes during reproductive aging across cell types were consistently enriched in the conserved pathways of aging, including oxidative phosphorylation, stress responses, and proteostasis. Additionally, cell type-specific changes were identified including dysregulation of hormone synthesis in granulosa cells, alterations in collagen and hyaluronan metabolism in stromal and early theca cells, and functional decline of a unique phagocytosis-associated macrophage. Aging also led to a significant decrease in cell-cell communications, particularly between stromal and granulosa cells, and an increase in extracellular vesicle secretion. Furthermore, we found increased expression of the senescence marker Cdkn1a and senescence-associated secretory phenotype (SASP) factors during ovarian aging, especially in granulosa cells. Notably, most of these aging-associated changes were more pronounced in irregular cycling ovaries compared to the regular cycling counterparts at the same age during the peri-estropause stage, suggesting that aging-related molecular changes in the ovary drive the estropausal transition in mice.
