## Supplemental Table 1 for "Transcriptomic signatures of mouse ovarian aging and estropausal transition at single cell resolution"

### Sheet: Sheet1
SASP	Unfolded protein response	Nuclear-encoded OXPHOS components	Nfkb signaling pathway	Collagen	M1 Pro-inflammation signature	M2 Anti-inflammation signature
Acvr1b	Abca7	Ndufa1	Abca1	Col1a1	Ccl5	Ccl17
Ang	Abcb10	Ndufa2	Ackr3	Col1a2	Ccl7	Ccl20
Angpt1	Agr2	Ndufa3	Areg	Col2a1	Cd40	Ccl22
Areg	Amfr	Ndufa4	Atf3	Col3a1	Cd86	Ccl24
Bmp6	Atf3	Ndufa5	Atp2b1	Col4a1	Cxcl10	Ccl4
C3	Atf4	Ndufa6	B4galt1	Col4a2	Cxcl11	Cd276
Ccl1	Atf6	Ndufa7	B4galt5	Col4a3	Cxcl9	Ctsa
Ccl20	Atf6b	Ndufa8	Bcl2a1a	Col4a4	Ido1	Ctsb
Ccl24	Bag3	Ndufa9	Bcl2a1b	Col4a5	Il1a	Ctsc
Ccl26	Bak1	Ndufa10	Bcl2a1d	Col4a6	Il1b	Ctsd
Ccl3	Bax	Ndufa11	Bcl3	Col5a1	Il6	Egf
Ccl8	Bfar	Ndufb2	Bcl6	Col5a2	Irf1	Fasl
Cd9	Bhlha15	Ndufb3	Bhlhe40	Col5a3	Irf5	Il4ra
Csf1	Bok	Ndufb4	Birc2	Col6a1	Kynu	Irf4
Csf2	Casp12	Ndufb5	Birc3	Col6a2	Tnf	Lyve1
Csf2rb	Ccnd1	Ndufb6	Bmp2	Col6a3	Il23a	Mmp14
Csf3	Cdk5rap3	Ndufb7	Btg1	Col6a4		Mmp19
Cst10	Chac1	Ndufb8	Btg2	Col6a5		Mmp9
Cxcl3	Comp	Ndufb9	Btg3	Col6a6		Msr1
Cxcl5	Cops5	Ndufb10	Ccl12	Col7a1		Tgfb1
Cxcr2	Creb3	Ndufb11	Ccl20	Col8a1		Tgfb2
Dkk1	Creb3l1	Ndufc1	Ccl4	Col8a2		Tgfb3
Edn1	Creb3l2	Ndufc2	Ccl5	Col9a1		Tnfsf12
Egf	Creb3l3	Ndufs1	Ccnd1	Col9a2		Tnfsf8
Egfr	Creb3l4	Ndufs2	Ccnl1	Col9a3		Vegfa
Ereg	Crebrf	Ndufs3	Ccrl2	Col10a1		Vegfb
Esm1	Dab2ip	Ndufs4	Cd44	Col11a1		Vegfc
Ets2	Daxx	Ndufs5	Cd69	Col11a2		Vegfd
Fas	Ddit3	Ndufs6	Cd80	Col12a1		Vtcn1
Fgf1	Ddrgk1	Ndufs7	Cd83	Col13a1		Wnt7b
Fgf2	Derl1	Ndufs8	Cdkn1a	Col14a1
Fgf7	Derl2	Sdha	Cebpb	Col15a1
Gmfg	Derl3	Sdhb	Cebpd	Col16a1
Hgf	Dnajb9	Sdhc	Cflar	Col17a1
Icam5	Dnajc3	Sdhd	Clcf1	Col18a1
Igf1	Edem1	Uqcrc1	Csf1	Col19a1
Igf2r	Edem2	Uqcrc2	Csf2	Col20a1
Igfbp1	Edem3	Uqcrb	Cxcl10	Col22a1
Igfbp2	Eif2a	Uqcrq	Cxcl1	Col23a1
Igfbp3	Eif2ak2	Uqcrh	Cxcl2	Col24a1
Igfbp4	Eif2ak3	Uqcr11	Cxcl5	Col25a1
Il10	Eif2ak4	Uqcrfs1	Ddx58	Col26a1
Il13	Eif2s1	Uqcr10	Dennd5a	Col27a1
Il15	Ep300	Cox4l1	Dnajb4	Col28a1
Il18	Ermp1	Cox5a	Dram1
Il1a	Ern1	Cox5b	Dusp1
Il2	Ern2	Cox6a2	Dusp2
Il6	Ero1a	Cox6a1	Dusp4
Il6st	Erp27	Cox6b1	Dusp5
Il7	Erp44	Cox6c	Edn1
Inha	Faf2	Cox7a2	Efna1
Hmgb1	Fbxo6	Cox7a3	Egr1
Iqgap1	Ficd	Cox7a1	Egr2
Iqgap2	Herpud1	Cox7a2l	Egr3
Itga2	Herpud2	Cox7b	Ehd1
Itpka	Hsf1	Cox7c	Ets2
Mmp10	Hsp90aa1	Cox8a	F2rl1
Mmp12	Hspa1a	Ndufa4	F3
Mmp3	Hspa1b	Cox17	Fjx1
Mmp9	Hspa1l	Surf1	Fos
Nap1l4	Hspa2	Sco1	Fosb
Ngf	Hspa4l	Cox11	Fosl1
Nrg1	Hspa5	Cox15	Fosl2
Pappa	Hspa8	Atp5a1	Fut4
Pecam1	Hspa9	Atp5b	G0s2
Pgf	Hspa13	Atp5c1	Gadd45a
Pigf	Hspa14	Atp5d	Gadd45b
Plau	Hspb1	Atp5e	Gch1
Plaur	Hspb8	Atp5j	Gem
Ptger2	Hspd1	Atp5o	Gfpt2
Rps6ka5	Hsph1	Atp5f1	Gpr183
Scamp4	Ifng	Atp5g1	Hbegf
Selplg	Jkamp	Atp5g2	Hes1
Sema3f	Manf	Atp5g3	Icam1
Serpinb2	Mfn2	Atp5h	Icosl
Serpinb3a	Nck1	Atp5i	Id2
Spp1	Nck2	Atp5j2	Ier2
Spx	Nfe2l2	Atp5l	Ier3
Tnfrsf11b	Optn	Atp5s	Ier5
Tubgcp2	Pacrg	Atpif1	Ifih1
Vegfc	Parp16		Ifit2
Vgf	Pdia6		Ifngr2
Wnt16	Pik3r1		Il12b
Wnt2	Pmp22		Il15ra
Axl	Ppp1r15a		Il18
Bmp2	Ptpn1		Il1a
Ccl2	Ptpn2		Il1b
Ccl7	Qrich1		Il23a
Cd55	Rhbdd1		Il6
Cxcl12	Selenos		Il6st
Gdf15	Serp1		Il7r
Gem	Serp2		Inhba
Icam1	Stc2		Irf1
Igfbp6	Stt3b		Irs2
Il1b	Stub1		Jag1
Jun	Syvn1		Jun
Mif	Tbl2		Junb
Mmp13	Thbs1		Kdm6b
Mmp14	Thbs4		Klf10
Mmp2	Tm7sf3		Klf2
Ptges	Tmbim6		Klf4
Serpine1	Tmed2		Klf6
Tgfb1	Tmem33		Klf9
Timp1	Tmem129		Kynu
Timp2	Tmtc4		Lamb3
Tnfrsf1a	Ube2j2		Ldlr
Tnfrsf1b	Ubxn4		Lif
Vegfa	Ufl1		Litaf
Inhba	Umod		Maff
Ccl5	Upf2		Map2k3
Ctnnb1	Upf3a		Map3k8
Tnf	Upf3b		Mcl1
Bex3	Vapb		Msc
Cxcl16	Wfs1		Mxd1
Cxcl2	Xbp1		Myc
Kitl	Yod1		Nampt
Lcp1	Creb3		Nfat5
Plat	Ep300		Nfe2l2
Serpine2	Xbp1		Nfil3
Ccl4	Abca7		Nfkb1
Cxcl10	Agr2		Nfkb2
Ctsb	Amfr		Nfkbia
Angptl4	Atf3		Nfkbie
Igfbp5	Atf4		Ninj1
Cxcl1	Atf6		Nr4a1
	Atf6b		Nr4a2
	Bak1		Nr4a3
	Bax		Olr1
	Bfar		Panx1
	Bhlha15		Pde4b
	Bok		Pdlim5
	Casp12		Pfkfb3
	Ccnd1		Phlda1
	Cdk5rap3		Phlda2
	Cops5		Plau
	Creb3		Plaur
	Creb3l1		Plek
	Creb3l2		Plk2
	Creb3l3		Pmepa1
	Creb3l4		Pnrc1
	Crebrf		Ppp1r15a
	Ddit3		Ptger4
	Ddrgk1		Ptgs2
	Derl1		Ptpre
	Derl2		Ptx3
	Derl3		Rcan1
	Dnajc3		Rel
	Eif2a		Rela
	Eif2ak2		Relb
	Eif2ak3		Rhob
	Eif2ak4		Ripk2
	Eif2s1		Rnf19b
	Ep300		Sat1
	Ermp1		Sdc4
	Ern1		Serpinb2
	Ern2		Serpinb8
	Ero1a		Serpine1
	Ficd		Sgk1
	Herpud1		Slc16a6
	Herpud2		Slc2a3
	Hspa5		Slc2a6
	Ifng		Smad3
	Nck1		Snn
	Nck2		Socs3
	Nfe2l2		Sod2
	Parp16		Sphk1
	Pdia6		Spsb1
	Pik3r1		Sqstm1
	Ppp1r15a		Stat5a
	Ptpn1		Tank
	Ptpn2		Tap1
	Qrich1		Tgif1
	Selenos		Tiparp
	Serp1		Tlr2
	Serp2		Tnc
	Stc2		Tnf
	Stub1		Tnfaip2
	Tbl2		Tnfaip3
	Tmed2		Tnfaip6
	Tmem33		Tnfaip8
	Tmtc4		Tnfrsf9
	Ufl1		Tnip1
	Vapb		Tnip2
	Wfs1		Traf1
	Xbp1		Trib1
	Yod1		Trip10
	Abcb10		Tsc22d1
	Hspd1		Tubb2a
	Abca7		Vegfa
	Abcb10		Yrdc
	Agr2		Zbtb10
	Amfr		Zc3h12a
	Atf3		Zfp36
	Atf4
	Atf6
	Atf6b
	Atxn3
	Aup1
	Bag3
	Bag6
	Bak1
	Bax
	Bfar
	Bhlha15
	Bok
	Casp12
	Ccnd1
	Cdk5rap3
	Cops5
	Creb3
	Creb3l1
	Creb3l2
	Creb3l3
	Creb3l4
	Crebrf
	Cul3
	Daxx
	Ddit3
	Ddrgk1
	Derl1
	Derl2
	Derl3
	Dnajb12
	Dnajb14
	Dnajc3
	Dnajc18
	Eif2a
	Eif2ak2
	Eif2ak3
	Eif2ak4
	Eif2s1
	Ep300
	Ermp1
	Ern1
	Ern2
	Ero1a
	Ficd
	Hdac6
	Herpud1
	Herpud2
	Hsf1
	Hspa1a
	Hspa1b
	Hspa1l
	Hspa2
	Hspa5
	Hspa8
	Hspa9
	Hspa13
	Hspa14
	Hspb8
	Hspd1
	Ifng
	Klhl15
	Nck1
	Nck2
	Nfe2l2
	Ngly1
	Optn
	Pacrg
	Parp16
	Pdia6
	Pik3r1
	Pmp22
	Ppp1r15a
	Ptpn1
	Ptpn2
	Qrich1
	Rhbdd1
	Rnf5
	Rnf126
	Rnf185
	Sdf2l1
	Selenos
	Serp1
	Serp2
	Stc2
	Stub1
	Tbl2
	Tm7sf3
	Tmbim6
	Tmed2
	Tmem33
	Tmtc4
	Tor1a
	Ube2w
	Ufd1
	Ufl1
	Uggt1
	Uggt2
	Umod
	Vapb
	Vcp
	Wfs1
	Xbp1
	Yod1
	Abca7
	Abcb10
	Agr2
	Amfr
	Atf3
	Atf4
	Atf6
	Atf6b
	Atxn3
	Aup1
	Bag3
	Bag6
	Bak1
	Bax
	Bfar
	Bhlha15
	Bok
	Casp12
	Ccnd1
	Cdk5rap3
	Chac1
	Clu
	Comp
	Cops5
	Creb3
	Creb3l1
	Creb3l2
	Creb3l3
	Creb3l4
	Crebrf
	Cul3
	Dab2ip
	Daxx
	Ddit3
	Ddrgk1
	Derl1
	Derl2
	Derl3
	Dnajb9
	Dnajb12
	Dnajb14
	Dnajc3
	Dnajc18
	Edem1
	Edem2
	Edem3
	Eif2a
	Eif2ak2
	Eif2ak3
	Eif2ak4
	Eif2s1
	Ep300
	Ermp1
	Ern1
	Ern2
	Ero1a
	Erp27
	Erp44
	F12
	Faf2
	Fbxo6
	Ficd
	Hdac6
	Herpud1
	Herpud2
	Hsf1
	Hsp90aa1
	Hspa1a
	Hspa1b
	Hspa1l
	Hspa2
	Hspa4l
	Hspa5
	Hspa8
	Hspa9
	Hspa13
	Hspa14
	Hspb1
	Hspb8
	Hspd1
	Hsph1
	Ifng
	Jkamp
	Klhl15
	Manf
	Mfn2
	Nck1
	Nck2
	Nfe2l2
	Ngly1
	Optn
	Pacrg
	Parp16
	Pdia6
	Pik3r1
	Pmp22
	Ppp1r15a
	Ptpn1
	Ptpn2
	Qrich1
	Rhbdd1
	Rnf5
	Rnf126
	Rnf185
	Sdf2l1
	Selenos
	Serp1
	Serp2
	Stc2
	Stt3b
	Stub1
	Syvn1
	Tbl2
	Thbs1
	Thbs4
	Tm7sf3
	Tmbim6
	Tmed2
	Tmem33
	Tmem129
	Tmtc4
	Tor1a
	Ube2j2
	Ube2w
	Ubxn4
	Ufd1
	Ufl1
	Uggt1
	Uggt2
	Umod
	Upf2
	Upf3a
	Upf3b
	Vapb
	Vcp
	Wfs1
	Xbp1
	Yod1
	Abca7
	Abcb10
	Agr2
	Amfr
	Atf3
	Atf4
	Atf6
	Atf6b
	Atxn3
	Aup1
	Bag3
	Bag6
	Bak1
	Bax
	Bfar
	Bhlha15
	Bok
	Casp12
	Ccnd1
	Cdk5rap3
	Cops5
	Creb3
	Creb3l1
	Creb3l2
	Creb3l3
	Creb3l4
	Crebrf
	Cul3
	Daxx
	Ddit3
	Ddrgk1
	Derl1
	Derl2
	Derl3
	Dnajb12
	Dnajb14
	Dnajc3
	Dnajc18
	Eif2a
	Eif2ak2
	Eif2ak3
	Eif2ak4
	Eif2s1
	Ep300
	Ermp1
	Ern1
	Ern2
	Ero1a
	Ficd
	Hdac6
	Herpud1
	Herpud2
	Hsf1
	Hspa1a
	Hspa1b
	Hspa1l
	Hspa2
	Hspa5
	Hspa8
	Hspa9
	Hspa13
	Hspa14
	Hspb8
	Hspd1
	Ifng
	Klhl15
	Nck1
	Nck2
	Nfe2l2
	Ngly1
	Optn
	Pacrg
	Parp16
	Pdia6
	Pik3r1
	Pmp22
	Ppp1r15a
	Ptpn1
	Ptpn2
	Qrich1
	Rhbdd1
	Rnf5
	Rnf126
	Rnf185
	Sdf2l1
	Selenos
	Serp1
	Serp2
	Stc2
	Stub1
	Tbl2
	Tm7sf3
	Tmbim6
	Tmed2
	Tmem33
	Tmtc4
	Tor1a
	Ube2w
	Ufd1
	Ufl1
	Uggt1
	Uggt2
	Umod
	Vapb
	Vcp
	Wfs1
	Xbp1
	Yod1
	Agr2
	Atf6
	Bak1
	Bax
	Bok
	Ern1
	Pik3r1
	Ptpn2
	Tmem33
	Xbp1
	Atf6
	Agr2
	Tmem33
	Agr2
	Bok
	Ptpn2
	Tmem33
	4930503B20Rik
	Ahsa1
	Ahsa2
	Ahsp
	Aip
	Arl2
	AU015836
	B2m
	Bag1
	Bag5
	Calr
	Calr3
	Calr4
	Canx
	Cct2
	Cct3
	Cct4
	Cct5
	Cct6a
	Cct6b
	Cct7
	Cct8
	Cct8l1
	Cd74
	Cdc37
	Cdc37l1
	Chchd4
	Chordc1
	Clgn
	Clpx
	Clu
	Cryaa
	Cryab
	Cwc27
	Dffa
	Dnaja1
	Dnaja2
	Dnaja3
	Dnaja4
	Dnajb1
	Dnajb2
	Dnajb3
	Dnajb4
	Dnajb5
	Dnajb6
	Dnajb7
	Dnajb8
	Dnajb11
	Dnajb12
	Dnajb13
	Dnajb14
	Dnajc1
	Dnajc3
	Dnajc5
	Dnajc7
	Dnajc10
	Dnajc18
	Dnajc25
	Dnlz
	Entpd5
	Ero1a
	Ero1b
	Erp27
	Erp44
	Fkbp1a
	Fkbp1b
	Fkbp4
	Fkbp5
	Fkbp6
	Fkbp8
	Fkbp9
	Grn
	Grpel1
	Grpel2
	H2-DMa
	H2-DMb1
	H2-DMb2
	Hsp90aa1
	Hsp90ab1
	Hsp90b1
	Hspa1a
	Hspa1b
	Hspa1l
	Hspa2
	Hspa4l
	Hspa5
	Hspa8
	Hspa9
	Hspa13
	Hspa14
	Hspb1
	Hspb6
	Hspd1
	Hspe1
	Hsph1
	Mesd
	Mkks
	Nktr
	Nppa
	Nppb
	Nppc
	Nudc
	Nudcd2
	Nudcd3
	P3h1
	P4hb
	Pdcd5
	Pdcl
	Pdcl3
	Pdia2
	Pdia3
	Pdia4
	Pdia5
	Pdilt
	Pdrg1
	Pex19
	Pfdn1
	Pfdn2
	Pfdn4
	Pfdn5
	Pfdn6
	Pofut2
	Ppia
	Ppib
	Ppic
	Ppid
	Ppie
	Ppif
	Ppig
	Ppih
	Ppil1
	Ppil2
	Ppil3
	Ppil6
	Prdx4
	Ptges3
	Ptges3l
	Qsox1
	Qsox2
	Ranbp2
	Sdf2
	Sdf2l1
	Selenof
	Sgta
	Sgtb
	Sh3glb1
	St13
	Stub1
	Tbca
	Tbcc
	Tbcd
	Tbce
	Tbcel
	Tcp1
	Tor1a
	Tor1b
	Tor2a
	Trap1
	Ube4b
	Umod
	Unc45a
	Unc45b
	Vbp1
	Wdr83os
	Zmynd10
	B2m
	Bag5
	Dnaja2
	Dnaja4
	Dnajb2
	Hsp90aa1
	Hspa1a
	Hspa1b
	Hspa1l
	Hspa2
	Hspa5
	Hspa8
	Hspa9
	Hspa13
	Hspa14
	Hspd1
	Pdcl
	St13
	Amfr
	Atf4
	Atf6
	Atf6b
	Atxn3
	Bag1
	Bag2
	Bak1
	Bax
	Bcap31
	Bcl2
	Calr
	Canx
	Capn1
	Capn2
	Ckap4
	Cryaa
	Cryab
	Cul1
	Dad1
	Ddit3
	Ddost
	Derl1
	Derl2
	Derl3
	Dnaja1
	Dnaja2
	Dnajb1
	Dnajb11
	Dnajb12
	Dnajb2
	Dnajc1
	Dnajc10
	Dnajc3
	Dnajc5
	Dnajc5b
	Dnajc5g
	Edem1
	Edem2
	Edem3
	Eif2ak1
	Eif2ak2
	Eif2ak3
	Eif2ak4
	Eif2s1
	Erlec1
	Ern1
	Erp29
	Fbxo2
	Fbxo6
	Ganab
	Herpud1
	Hsp90aa1
	Hsp90ab1
	Hsp90b1
	Hspa1a
	Hspa1a
	Hspa1l
	Hspa2
	Hspa4l
	Hspa5
	Hspa8
	Hspbp1
	Hsph1
	Hyou1
	Lman1
	Lman1l
	Lman2
	Man1a
	Man1a2
	Man1b1
	Man1c1
	Map2k7
	Map3k5
	Mapk10
	Mapk8
	Mapk9
	Mbtps1
	Mbtps2
	Mogs
	Nfe2l2
	Ngly1
	Nploc4
	Nsfl1c
	Os9
	P4hb
	Pdia3
	Pdia4
	Pdia6
	Plaa
	Ppp1r15a
	Preb
	Prkcsh
	Rad23a
	Rad23b
	Rnf185
	Rnf5
	Rpn1
	Rpn2
	Sar1a
	Sar1b
	Sec13
	Sec23a
	Sec23b
	Sec24a
	Sec24b
	Sec24c
	Sec24d
	Sec31a
	Sec31b
	Sec61a1
	Sec61a2
	Sec61b
	Sec61g
	Sec62
	Sec63
	Sel1l
	Sil1
	Skp1a
	Ssr1
	Ssr2
	Ssr3
	Ssr4
	Stt3a
	Stt3b
	Stub1
	Svip
	Syvn1
	Traf2
	Tram1
	Tram1l1
	Tusc3
	Txndc5
	Ube2d1
	Ube2d2a
	Ube2d2b
	Ube2d3
	Ube2g1
	Ube2g2
	Ube2j1
	Ube2j2
	Ube4b
	Ubqln1
	Ubqln2
	Ubqln3
	Ubqln4
	Ubxn1
	Ubxn2a
	Ubxn4
	Ubxn6
	Ubxn8
	Uggt1
	Uggt2
	Vcp
	Wfs1
	Xbp1
	Yod1
